# Decoding critical targets and signaling pathways in EBV-mediated diseases using large language models

**DOI:** 10.1101/2024.08.06.605212

**Authors:** Jingwen Yu, Yaohao Wang, Haidong Wang, Zhi Wei, Yonggang Pei

## Abstract

Epstein-Barr virus (EBV), a member of the gamma-herpesvirus, is the first identified human oncovirus and is associated with various malignancies. Understanding the intricate interactions between EBV antigens and cellular pathways is crucial to unravel the molecular mechanisms in EBV-mediated diseases. However, fully elucidating EBV-host interactions and the associated pathogenesis remains a significant challenge. In this study, we utilized LLMs to screen 36,105 EBV-relevant scientific publications, presenting a descriptive overview of the interactions between EBV antigens and host cellular pathways through comprehensive interaction networks. We described the critical roles of EBV antigens by constructing functional subsets of host proteins targeted by EBV antigens and illustrated the interactions using protein- protein interaction (PPI) networks. Furthermore, we developed an antigen-pathway network that highlights the connections with EBV-associated diseases, including DLBCL, BL, NPC, gastric cancer (GC), and post-transplant lymphoproliferative disorders (PTLD). Utilizing our dataset and public dataset, we validated the efficacy of using BLLF3-targeted TLR2-associated factors as marker genes for DLBCL. Next, we confirmed the co-expression of calcium pathway factors induced by LMP1 over- expression in BL. Finally, based on shared results suggesting that LMP1 actively regulates the glycolysis pathway, we identified and validated the correlation and co- expression of LMP1-induced PARP1, HIF1A, HOXB3, and key transcription-related factors, revealing the complete picture of LMP1’s influence on the glycolysis pathway. Our study presents a comprehensive functional encyclopedia of the interactions between EBV antigens and host signaling pathways across various EBV-associated disease contexts, providing valuable insights for the development of therapeutic strategies.
