## Supplementary material for "Decoding critical targets and signaling pathways in EBV-mediated diseases using large language models": Table S2

### Sheet: Sheet1
GPT4-generated pathways	Annotated Kegg Pathways
Clearance of amyloid fragments from the brain	Alzheimer disease
Antigen processing and presentation	Antigen processing and presentation
HLA class
MHC I Pathway
Antiapoptotic pathway	Apoptosis
Apoptosis
BCL2
Caspase3 signaling pathway
Cell death and survival
Fas signaling pathway
Survival
COX2	Arachidonic acid metabolism
Autophagy	Autophagy - animal
BCR signaling	B cell receptor signaling pathway
CD21 signaling pathway
Ca dependent signaling pathways	Calcium signaling pathway
cAMP signaling pathway	cAMP signaling pathway
Adhesion molecule expression	Cell adhesion molecules
Cell adhesion and motility
Antiproliferative activity	Cell cycle
Cyclin D2 regulation
Cell cycle progression
Cell proliferation
Chromosome segregation
Mitosis
Skp2 pathway
S phase cell cycle arrest.
Metabolic reprogramming supportive of nasopharyngeal carcinoma	Central carbon metabolism in cancer
Cell surface expression regulation	Chemokine signaling pathway
CXCL12
Chemotaxis
CXCR4
Cellular immune responses	Cytokine-cytokine receptor interaction
Cytokine cytokine receptor interaction
ATR signaling pathway	DNA replication
DNA Polymerase activity and processivity pathway
DNA replication
Early EBV transcription	Epstein-Barr virus infection
Entry receptor pathway
Epithelial mesenchymal transition
Exosomal release mechanism
Fusion with epithelial cells
oriP replication
Viral entry and membrane fusion
EGFR signaling	ErbB signaling pathway
Cholesterol and fatty acid biosynthesis	Fatty acid biosynthesis
Lipogenesis
Gastric cancer progression	Gastric cancer
Lipid metabolism	Glycerophospholipid metabolism
Glycolysis	Glycolysis / Gluconeogenesis
Hippo signaling pathway	Hippo signaling pathway
DNA damage response	Homologous recombination
HIV1 infection	Human immunodeficiency virus 1 infection
IL10 signaling pathway	JAK-STAT signaling pathway
IL4
IL6
IRF4 signaling pathway
JAK STAT pathway
DNA methylation	Lysine degradation
AP-1 signlaing pathway	MAPK signaling pathway
ERK signaling pathway
JNK signaling pathway
MAPK
Mitogen activated protein kinase
NFAT activation
p38 signaling pathway
Cancer stem cell	MicroRNAs in cancer
miR155
mTOR pathway	mTOR signaling pathway
Immune surveillance	Natural killer cell mediated cytotoxicity
NF kappaB	NF-kappa B signaling pathway
Notch signaling pathway	Notch signaling pathway
Nuclear Egress	Nucleocytoplasmic transport
Oxidative stress	Oxidative phosphorylation
p53 pathway	p53 signaling pathway
B cell immortalization	Pathways in cancer
Pathways in cancer
Chromosomal stability
Immune evasion
Invasion
Lymphomagenesis
Metastasis
Nasopharyngeal carcinogenesis
NPC development
Oncogenic signaling pathways
Tumor suppression
Warburg effect
PD1 checkpoint	PD-L1 expression and PD-1 checkpoint pathway in cancer
Autocrine growth factor	PI3K-Akt signaling pathway
PI3K signaling pathway
Proteasomal processing	Proteasome
Capsid structure interaction and assembly	Protein processing in endoplasmic reticulum
Unfolded Protein Response
Actin filament dynamics	Regulation of actin cytoskeleton
Cell migration
Cell motility
RIG I signaling activation	RIG-I-like receptor signaling pathway
RNA processing	Spliceosome
SUMOylation	Sulfur relay system
Autoimmunity	T cell receptor signaling pathway
Cytolytic responses
Immune checkpoint
Differentiation	TGF-beta signaling pathway
TGF-beta signaling pathway
CD40 signaling pathway	TNF signaling pathway
Chronic inflammation
TNF signaling pathway
TRAF signaling pathway
B cell differentiation	Toll-like receptor signaling pathway
Cytokine production
Inflammatory signaling pathways
Interferon signaling pathway
IRF7 signaling pathway
TLR3 signaling pathway
TLR7 signaling pathway
Type I IFN
cMyc	Transcriptional misregulation in cancer
Epigenetic regulation
MYC
RUNX3 signaling pathway
Angiogenesis	VEGF signaling pathway
Wnt signaling pathway	Wnt signaling pathway
