## Supplementary material for "Decoding critical targets and signaling pathways in EBV-mediated diseases using large language models": Table S4

### Sheet: Sheet1
pmid	EBV antigen	target	GPT pathway	Annotated pathway	Validation	HYT	YJW
21333317	BARF1	Bcl-2 interacting mediator of cell death (Bim)	Apoptosis_inhibition	Apoptosis	0	BARF1×；BARTs√
21447826	BZLF1	C/EBPβ	Unfolded_Protein_Response_(UPR)	Protein processing in endoplasmic reticulum	0	The article did not elucidate the relationship between EBV antigen and cellular pathway
19557159	EBNA3C	Bim	Epigenetic_repression_(involving_histone_deacetylation_and_DNA_methylation)	Transcriptional misregulation in cancer	0	The article mentioned EBNA3C but did not elaborate on its function
24294363	LMP1	COX-2,p16(INK4A),p53	Cell_cycle_regulation_and_apoptosis	Apoptosis	0		LMP1 is immunohistochemical streptavidin-biotin labeled but not functionally studied
25540416	EBNA3C	p16(INK4A) and p14(ARF)	IRF4	JAK-STAT signaling pathway	0	EBNA3C× EBNA3A√
36475746	EBNA1	FOXO1	MAPK/ERK_pathway	MAPK signaling pathway	0	The article focused on ET-1 and not EBNA1
16686948	LMP1	bcl-2	Apoptosis_prevention_and_activation_of_growth-promoting_pathways_normally_triggered_by_T-cell-derivative_signal.	Apoptosis	0	Mentioned in the abstract but is not concluded by this research
11418128	EBNA1	IkappaBalpha	Ubiquitin-proteasome_proteolysis	Proteasome	0	Mentioned in the abstract but is not concluded by this research
32038519	BGLF2	BBLF1	MAPK_pathway	MAPK signaling pathway	1		The abstract implies BGLF2 activates MAPK. In the article: The expression of BGLF2 activates mitogen-activated protein kinase (MAPK) signaling and promotes EBV lytic reactivation (Liu and Cohen, 2015)
32487620	BRLF1	IL-6	NPC_Progression	Pathways in cancer	1	BRLF1× Rta√	BRLF1 codes Rta
11519042	EBNA2	CD10 and CD38 expression,B cell activation markers	B_cell_activation_and_proliferation	Cell cycle	1	EBNA2× MYC√	The abstract indicates the opposing effect of EBNA2 and MYC in regulating B-cell activation, and clearly states that " The phenotype of the cells is determined on one hand by the absence of the viral gene products EBNA2 and LMP1 that mediate the phenotype of activated lymphoblasts"
17911266	BART miRNAs	LMP1	NF-kappaB_signaling	NF-kappa B signaling pathway	1
28494239	LMP1	cFLIP	Defense_against_TNFα-mediated_programmed_cell_death	Apoptosis	1
15564458	LMP1	Id1,Id3,p27 (cdki)	cyclin-dependent_kinase_inhibitors_pathway	Cell cycle	1
28351978	LMP1	CD30,mixed hematopoietic lineage markers	Proinflammatory_chemokines	Toll-like receptor signaling pathway	1
8114725	BZLF1	p65 component of NF-kappa B	Inhibition_of_transactivation_of_EBV_promoters_by_Z	Epstein-Barr virus infection	1			Accuracy
16002423	LMP1	SAP/SH2D1A	5/nuclear_factor_kappaB_(NF-kappaB)	NF-kappa B signaling pathway	1			107/115=93.043478
28259992	EBV-BART-6-3p	IL-6R	miR-197/EBV-BART-6-3p_regulation_of_IL-6R_expression_related_to_immune_compromise_and_development_of_Burkitt_lymphoma	Epstein-Barr virus infection	1
31063269	LMP1	Cyclophilin A (CYPA)	Diagnostic_biomarker_pathway_for_EBV-associated_Nasopharyngeal_Carcinoma_(NPC)	Epstein-Barr virus infection	1
19457993	gL	gB	EBV-mediated_cell_entry_and_cell-cell_fusion	Epstein-Barr virus infection	1
8642684	BRLF1	USF,E2F	Activation_of_the_EBV_DNA_polymerase_(pol)_promoter	DNA replication	1			Accurate	Inaccurate
25347742	EBV-miR-BART7-3p	PTEN	PI3K/Akt/GSK-3β_signaling_pathway	PI3K-Akt signaling pathway	1			107	8
9406991	LMP1	Not specified	cAMP_responsive-like_element_(CRE)_signaling_pathway	cAMP signaling pathway	1
12636258	EBNALP	HAX-1	Apoptosis_regulation	Apoptosis	1
21984826	BNLF2a	TAP (transporter associated with antigen processing)	Antigen_processing_and_presentation	Antigen processing and presentation	1
21944426	LMP2A	DNA methyltransferase 1 (DNMT1)	Phosphorylation_of_STAT3_leading_to_DNA_methylation_and_repression_of_tumor_suppressor_genes_such_as_PTEN.	JAK-STAT signaling pathway	1
22353174	LMP2A	Not specified	Oncogenic_signaling_pathways	Pathways in cancer	1
7605982	LMP1	BCL-2	Lymphomagenesis	Pathways in cancer	1
37907830	EBER	SPARC	Epithelial_mesenchymal_transition_promotion	Epstein-Barr virus infection	1
24626628	LMP2A	WNT5A	Non-canonical_Wnt_signalling	Wnt signaling pathway	1
14506283	EBNA1	USP7 (also affects p53 function)	USP7-p53_interaction_pathway	p53 signaling pathway	1
14745729	LMP1	p53	p53_mutation_associated_with_LMP1_expression	p53 signaling pathway	1
10559303	LMP1	TRAF1,TRAF2,TRAF3,TRAF5,TRADD,RIP	NF-kappaB_and_JNK	NF-kappa B signaling pathway	1
8337830	EBNA2A	130-kDa protein (not specifically named),and histone H1 (31 kDa)	EBV-mediated_B-cell_transformation	Epstein-Barr virus infection	1
25740983	EBV-miR-BART4-5p	Bid	Apoptosis	Apoptosis	1
30035100	LMP1	Id-1	Cell_invasion_and_metastasis	Pathways in cancer	1
26070070	miR-BART pre-miRNAs	Pro-apoptotic proteins encoded by the identified mRNAs	Apoptotic_pathway	Apoptosis	1
22860133	LMP1	TAK1	JNK_activation_and_interleukin-6_(IL-6)_production	JAK-STAT signaling pathway	1
25122803	EBNA2	LMP1,BZLF1	_BZLF1_transcription_repression_via_upregulation_of_cellular_transcription_factor_Zeb2_by_activated_Notch-2.	Notch signaling pathway	1
9765394	BZLF1	BBLF4 (helicase),BSLF1 (primase),BBLF2,BBLF3 (primase-associated factor),BALF2 (single-stranded DNA binding protein)	Nuclear_translocation_and_origin-bound_replication_complex_formation	DNA replication	1
12368338	BRLF1	Lytic form of EBV infection	Conversion_from_latent_to_lytic_form_of_EBV_infection_in_tumor_cells	Epstein-Barr virus infection	1
11543663	BZLF1	TGF-beta1	Growth_inhibition_and_apoptosis_resistance_in_gastric_epithelial_cells	Apoptosis	1
36544484	EBV-miR-BHRF1-3	CXCL10,CXCL11	Cytokine-cytokine_receptor_interaction	Cytokine-cytokine receptor interaction	1
21659546	LMP1	Recepteur d'Origine Nantais (RON) tyrosine kinase	NF-κB_signaling_pathway	NF-kappa B signaling pathway	1
11241274	EBNA3A	TNF	Cytolytic_responses	T cell receptor signaling pathway	1
23458996	BARF1	Not specified	G1_to_S_phase_cell_cycle_progression	Cell cycle	1
25540416	EBNA3C	p16(INK4A) and p14(ARF)	CCND2	Cell cycle	1
26659263	LMP2A	Cellular DNA methyltransferases	Methylation_status_of_the_viral_and_cellular_genomes	JAK-STAT signaling pathway	1
17296724	LMP1	IRF7	Type_I_IFN_(IFN-alpha/beta)_response	Toll-like receptor signaling pathway	1
11971895	BZLF1	Smad4,c-Jun,c-Fos	TGF-beta_signaling_pathway	TGF-beta signaling pathway	1
11149426	LMP1	Bcl-2,Mcl-1,Cyclin D2	anti-proliferative_and_apoptotic_pathways_influenced_by_transforming_growth_factor-beta	Apoptosis	1
27974566	LMP1	CD63	MAPK/ERK	MAPK signaling pathway	1
16987978	LMP1	Tyk2	alpha_interferon_(IFN-alpha)_signaling_pathway	Toll-like receptor signaling pathway	1
22258264	LMP1	NF-κB and Akt	Survival_processes_and_apoptosis	Apoptosis	1
15961576	LMP1	CD23	CD40_signaling_pathway	TNF signaling pathway	1
12098801	LMP1	CyclinD1	Cell_cycle_progression_in_G1	Cell cycle	1
30909091	LMP2A	Nrf2	Akt_signaling	PI3K-Akt signaling pathway	1
26694854	BART miRNAs	BZLF1,Caspase 3,LMP1	Lytic_replication	DNA replication	1
14523478	LMP1	Lymphotoxin	NF-kappaB_activation	NF-kappa B signaling pathway	1
8910674	BHRF1	bcl-2	Apoptosis	Apoptosis	1
15229220	BRLF1	Ubc9,PIAS1	Sumoylation_and_transactivation_activity_related_to_EBV_lytic_cycle_activation.	Epstein-Barr virus infection	1
10887127	BZLF1	p53	p53-dependent_transcription_and_apoptotic_cell_death	Apoptosis	1
17626072	LMP1	p50 and p65 components of the canonical NF-kappaB pathway; p52 component of the noncanonical NF-kappaB pathway	NF-kappaB_pathway	NF-kappa B signaling pathway	1
24109232	LMP2	Src family kinases,Akt	Src_and_Akt_signaling_pathways	PI3K-Akt signaling pathway	1
37310118	BALF2	HLA supertype A02,HLA supertype A03	NPC_development	Pathways in cancer	1
8709191	EBNA2	Not specifically mentioned	Transcriptional_regulation_of_viral_nuclear_antigens_(EBNAs)_via_Cp_promoter_activity_and_oriP_(origin_for_episomal_maintenance_during_latency).	Epstein-Barr virus infection	1
12928589	LMP1	TRAFs,TRADD,RIP,JAK3,BRAM1,p85	cyclin-dependent_kinase_regulation.	Cell cycle	1
14747545	LMP1	Bfl-1	TNFR/CD40_signaling_pathway	TNF signaling pathway	1
15949416	LMP1	MMP-9	AP-1_and_Ets_binding_site_cross-talk	MAPK signaling pathway	1
25122800	BRLF1	Atg5	involving_ERK_signaling)	MAPK signaling pathway	1
18528464	EBV-encoded kinases	CD70	Induction_of_lytic_EBV_infection	Epstein-Barr virus infection	1
15064715	BARF1	Not specified	Cell_cycle_activation	Cell cycle	1
38027600	EBNA1	MAP30	EBNA1-mediated_transcription_from_the_viral_latent_replication_origin	DNA replication	1
27621419	EBV miRNAs	Peptide processing and presentation proteins,Proinflammatory cytokines such as IL-12	Differentiation_of_naive_CD4(+)_T_cells_to_Th1_cells	TGF-beta signaling pathway	1
17419714	BZLF1	Toll-like receptor-9	Immune_activation_suppression_of_lytic_EBV_infection	Epstein-Barr virus infection	1
19724690	BARF1	H-Ras	Transformation_of_epithelial_cells_leading_to_nasopharyngeal_carcinoma_(NPC)_pathogenesis	Central carbon metabolism in cancer	1
2165133	LMP	cellular adhesion molecules	cell_surface_phenotype_change	Chemokine signaling pathway	1
37262099	EBNA1	PLOD1	EBNA1_protein_stability_and_function_in_viral_plasmid_replication	DNA replication	1
33785626	EBV miRNAs	TRL7,TLR9	Type_I_Interferon_(IFN)_response	Toll-like receptor signaling pathway	1
26244812	LMP1	NAD(P)H oxidase (NOX) and its regulatory subunit p22phox	PI3K/Akt_pathway	PI3K-Akt signaling pathway	1
33646408	EBV-miR-BART12 (miR-BART12)	Snail (SNAI1)	Epithelial-mesenchymal_transition_(EMT)	Epstein-Barr virus infection	1
21353277	LMP1	DAPK1	NF-κB_signaling	NF-kappa B signaling pathway	1
29399111	LMP1	BZLF1,BMRF1	Phosphoinositide_3-kinase/Akt_and_Mitogen-activated_protein_kinase_kinase/Extracellular_signal-related_protein_kinase_1/2_(PI3K/Akt_and_MEK/ERK1/2)	PI3K-Akt signaling pathway	1
2173142	BCRF1	Interleukin-10 / Cytokine synthesis inhibitory factor (CSIF)	Cytokine_synthesis	Toll-like receptor signaling pathway	1
8025284	EBNA1	Not specified	Proliferation_in_EBV-immortalized_lymphoblastoid_cells	Epstein-Barr virus infection	1
37090591	LMP1	cFLIP	Blockade_of_LCL_apoptosis	Apoptosis	1
22952664	LMP1	IRF7	TLR7_and_IFN_production	Toll-like receptor signaling pathway	1
26305967	LMP2A	B-cell Antigen Receptor (BCR)	B-cell_differentiation	Toll-like receptor signaling pathway	1
1378321	LMP	bcl-2	Apoptosis	Apoptosis	1
28543390	miR-BART19-3p	WIF1,NLK,APC	Wnt_pathway	Wnt signaling pathway	1
16002423	LMP1	SAP/SH2D1A	IFN-gamma	Toll-like receptor signaling pathway	1
24349446	EBER	ALDH1,Nanog,ABCG2,Fibronectin,MMP-2,Periostin,SPARC,Snail,Slug	cancer_stem_cell_(CSC)_characteristics	MicroRNAs in cancer	1
27009860	EBNA1	ERK2	ERK/MAPK_(Phosphorylation_and_Transactivation_Pathways)	MAPK signaling pathway	1
12740915	LMP1	TGF-beta-responsive promoters	TGF-beta_signaling_pathway_via_NF-kappaB	NF-kappa B signaling pathway	1
17699575	BMLF1	Protein kinase CK2alpha and -beta subunits	regulating_the_nuclear_export_of_viral_mRNAs_and_the_production_of_infectious_EBV_virions.	Epstein-Barr virus infection	1
18940871	LMP1	p65 (part of NF-kappaB),PU.1	NF-kappaB_signaling	NF-kappa B signaling pathway	1
7824280	BHRF1	Bcl-2 oncogene	Apoptosis_and_cell_differentiation_in_epithelial_cells	Apoptosis	1
31167905	EBNA2	MEF2C,TAF8,TAF11,TAF3	MYC_ESE_Activity_and_Expression	Transcriptional misregulation in cancer	1
17005684	BGLF4	MCM4	Chromosomal_DNA_replication	DNA replication	1
11381123	LMP1	COX-2	NF-kappaB	NF-kappa B signaling pathway	1
24289555	BART-miRNA	Various host cell genes	proliferation	Cell cycle	1
11222718	LMP1	STAT3	JAK-STAT_signaling	JAK-STAT signaling pathway	1
26559845	BGLF2	c-Jun N-terminal kinase (JNK),p38	AP-1_pathway	MAPK signaling pathway	1
27334596	BZLF1	TNF-α	Inflammatory_paracrine_senescence	Toll-like receptor signaling pathway	1
28494239	EBV super-enhancer-targeted IRF2	Blimp1	Tumor_suppression	Pathways in cancer	1
18811956	LMP1	NF-kappaB	HIV-long_terminal_repeat_(LTR)_gene_expression_pathway	Human immunodeficiency virus 1 infection	1
34863886	ebv-circLMP2A	HIF1α,VEGFA	Angiogenesis	VEGF signaling pathway	1
19250735	LMP1	Par-4	PI3K/Akt_pathway	PI3K-Akt signaling pathway	1
18710948	LMP1	Interferon regulatory factor 7 (IRF7)	IRF7_ubiquitination_and_activation_pathway	Proteasome	1
17721998	LMP1	RANTES,MCP-1	NF-kappaB_dependent	NF-kappa B signaling pathway	1
11739714	LMP1	JAK3,STAT3,STAT5	implicates_involvement_in_signaling_pathways_related_to_the_transformation_of_B-lymphocytes_into_lymphoblastoid_cell_lines_(LCLs)_through_activation_or_association_with_JAK3.	JAK-STAT signaling pathway	1
31693455	LMP1	miR-155	miR-155_expression_regulation_in_nasopharyngeal_carcinoma_(NPC)	MicroRNAs in cancer	1
8627667	BZLF1	c-Fos	AP-1_activation_pathway	MAPK signaling pathway	1
36174106	BZLF1	BHLF1 and LF3	EBV_lytic_replication_and_viral_transcription_factor_cooperation	Epstein-Barr virus infection	1
22013060	EBNA1	PML (Promyelocytic Leukemia)	Apoptosis_and_p53_Activation_Pathway	Apoptosis	1
