## Supplementary material for "Decoding critical targets and signaling pathways in EBV-mediated diseases using large language models": Table S5

### Sheet: Table S1. Ranking of most studi
Rank	EBV_antigen	Frequency
1	LMP1	828
2	EBNA1	192
3	BZLF1	175
4	LMP2A	163
5	EBNA2	118
6	EBNA3C	79
7	BRLF1	58
8	BHRF1	42
9	EBER	34
10	EBNALP	26
11	EBNA3A	25
12	BARF1	24
13	LMP2	23
14	BCRF1	22
15	BGLF4	20
16	EBER1	19
17	LMP	19
18	BMLF1	17
19	gp350	17
20	BLLF3	15
21	BMRF1	15
22	BPLF1	13
23	EBER2	12
24	BILF1	10
